# Detection and quantification of house mouse *Eimeria* at the species level – challenges and solutions for the assessment of Coccidia in wildlife

**DOI:** 10.1101/636662

**Authors:** Víctor Hugo Jarquín-Díaz, Alice Balard, Jenny Jost, Julia Kraft, Mert Naci Dikmen, Jana Kvičerová, Emanuel Heitlinger

**Author notes:** Note: Supplementary data associated with this article.

## Abstract

Detection and quantification of coccidia in studies of wildlife can be challenging. Therefore, the prevalence of coccidia is often not assessed at the parasite species level in non-livestock animals. Parasite species-specific prevalences are especially important when studying evolutionary questions in wild populations. We tested whether increased host population density increases the prevalence of individual *Eimeria* species at the farm level, as predicted by epidemiological theory. We studied free-living commensal populations of the house mouse (*Mus musculus*) in Germany and established a strategy to detect and quantify Eimeria infections. We show that a novel diagnostic primer targeting the apicoplast genome (Ap5) and coprological assessment after flotation provide complementary detection results increasing sensitivity. Genotyping PCRs confirm detection in a subset of samples and cross-validation of different PCR markers does not indicate a bias towards a particular parasite species in genotyping. We were able to detect double infections and to determine the preferred niche of each parasite species along the distal-proximal axis of the intestine. Parasite genotyping from tissue samples provides an additional indication for the absence of species bias in genotyping amplifications. Three *Eimeria* species were found infecting house mice at different prevalences: *Eimeria ferrisi* (16.7%; 95% CI 13.2 – 20.7), *E. falciformis* (4.2%; 95% CI 2.6 – 6.8) and *E. vermiformis* (1.9%; 95% CI 0.9 – 3.8). We also find that mice in dense populations are more likely to be infected with *E. falciformis* and *E. ferrisi*.

We provide methods for the assessment of prevalences of coccidia at the species level in rodent systems. We show and discuss how such data can help to test hypotheses in ecology, evolution and epidemiology on a species level.
