## Supplementary data S1 for "Detection and quantification of house mouse *Eimeria* at the species level – challenges and solutions for the assessment of Coccidia in wildlife"

### Sheet: Localities_paramanuscript
Mouse_ID	Longitude	Latitude
AA_0047	13.6761	52.4977
AA_0048	13.6761	52.4977
AA_0049	13.6761	52.4977
AA_0050	13.6761	52.4977
AA_0051	13.9289	52.5028
AA_0052	13.9289	52.5028
AA_0053	13.9289	52.5028
AA_0054	13.9289	52.5028
AA_0056	13.3064	52.91
AA_0057	13.3064	52.91
AA_0058	14.1158	52.8431
AA_0059	14.1158	52.8431
AA_0060	14.1158	52.8431
AA_0061	13.5994	52.2731
AA_0062	13.5994	52.2731
AA_0063	13.84	52.2678
AA_0064	13.4642	52.4164
AA_0065	13.4642	52.4164
AA_0066	13.4642	52.4164
AA_0067	13.4642	52.4164
AA_0068	13.4642	52.4164
AA_0069	13.4642	52.4164
AA_0070	13.4642	52.4164
AA_0071	13.6	52.8425
AA_0072	13.3047	52.9936
AA_0073	13.3047	52.9936
AA_0074	13.3047	52.9936
AA_0075	13.3047	52.9936
AA_0076	13.7072	52.2422
AA_0077	13.5883	52.2156
AA_0078	13.5883	52.2156
AA_0079	13.84	52.2678
AA_0080	13.84	52.2678
AA_0081	13.84	52.2678
AA_0082	13.84	52.2678
AA_0083	13.6761	52.4977
AA_0084	13.6761	52.4977
AA_0085	13.6761	52.4977
AA_0086	13.6761	52.4977
AA_0087	13.6761	52.4977
AA_0088	13.84	52.2678
AA_0089	13.84	52.2678
AA_0090	13.7072	52.2422
AA_0091	13.5544	52.7881
AA_0092	13.5544	52.7881
AA_0093	13.3047	52.9936
AA_0094	13.3047	52.9936
AA_0095	13.3047	52.9936
AA_0096	13.0439	51.93
AA_0097	13.64	52.7169
AA_0098	13.64	52.7169
AA_0099	13.0819	52.0311
AA_0100	13.4639	51.8625
AA_0101	13.4639	51.8625
AA_0102	13.1953	51.9097
AA_0103	13.7336	52.9783
AA_0104	13.7336	52.9783
AA_0105	13.7336	52.9783
AA_0106	13.7336	52.9783
AA_0107	13.7336	52.9783
AA_0108	13.7336	52.9783
AA_0109	13.7336	52.9783
AA_0110	13.6761	52.4977
AA_0111	13.895	52.9581
AA_0112	13.895	52.9581
AA_0113	13.84	52.2678
AA_0114	13.895	52.9581
AA_0115	13.7336	52.9783
AA_0116	13.7336	52.9783
AA_0117	13.7336	52.9783
AA_0118	13.7336	52.9783
AA_0119	13.7336	52.9783
AA_0120	13.895	52.9581
AA_0121	13.895	52.9581
AA_0122	13.7336	52.9783
AA_0123	13.3047	52.9936
AA_0124	13.3047	52.9936
AA_0125	13.3047	52.9936
AA_0126	13.7875	52.7544
AA_0127	13.2567	53.0322
AA_0128	13.1869	53.0386
AA_0129	13.2567	53.0322
AA_0130	13.5878	52.1583
AA_0131	13.5878	52.1583
AA_0132	13.5878	52.1583
AA_0133	13.6086	52.1303
AA_0134	13.5878	52.1583
AA_0135	13.5878	52.1583
AA_0136	13.7875	52.7544
AA_0137	13.7875	52.7544
AA_0139	14.0403	52.4317
AA_0140	13.7731	53.1164
AA_0141	13.7731	53.1164
AA_0142	13.7731	53.1164
AA_0143	13.5544	52.7881
AA_0144	14.0828	52.7
AA_0145	14.0589	52.6703
AA_0146	13.81	51.8978
AA_0147	13.7875	51.8853
AA_0148	13.81	51.8978
AA_0149	13.7875	51.8853
AA_0150	13.81	51.8978
AA_0151	13.81	51.8978
AA_0152	13.81	51.8978
AA_0153	13.81	51.8978
AA_0154	13.81	51.8978
AA_0155	13.81	51.8978
AA_0156	13.81	51.8978
AA_0157	13.81	51.8978
AA_0158	13.81	51.8978
AA_0159	13.81	51.8978
AA_0160	13.81	51.8978
AA_0161	13.5344	51.8488
AA_0162	13.5344	51.8488
AA_0163	13.5344	51.8488
AA_0164	13.8473	51.8535
AA_0165	13.8473	51.8535
AA_0166	13.8473	51.8535
AA_0167	13.8473	51.8535
AA_0168	13.8473	51.8535
AA_0169	13.8473	51.8535
AA_0170	13.8473	51.8535
AA_0171	13.8473	51.8535
AA_0172	13.8473	51.8535
AA_0173	14.0358	53.02
AA_0174	13.8473	51.8535
AA_0175	13.8473	51.8535
AA_0176	13.8473	51.8535
AA_0177	13.8434	53.1267
AA_0178	13.7542	53.1314
AA_0179	13.7542	53.1314
AA_0180	13.2144	53.1514
AA_0181	13.2144	53.1514
AA_0182	13.1725	53.0503
AA_0183	13.2144	53.1514
AA_0184	13.2144	53.1514
AA_0185	14.0355	53.0203
AA_0186	14.0355	53.0203
AA_0187	14.0355	53.0203
AA_0188	14.0355	53.0203
AA_0189	14.0355	53.0203
AA_0190	13.8473	51.8535
AA_0191	14.0358	53.02
AA_0192	14.1267	52.7347
AA_0193	14.1267	52.7347
AA_0194	14.1267	52.7347
AA_0195	14.1267	52.7347
AA_0197	14.1267	52.7347
AA_0198	13.4497	53.0947
AA_0203	13.4464	53.0481
AA_0205	13.4464	53.0481
AA_0207	14.0672	52.4019
AA_0208	13.4464	53.0481
AA_0209	14.0672	52.4019
AA_0210	14.3217	52.6506
AA_0211	14.1267	52.7347
AA_0237	13.6664	52.7339
AA_0238	13.7897	52.5861
AA_0239	13.7897	52.5861
AA_0240	13.7881	52.5844
AA_0242	14.0378	52.8075
AA_0243	13.8119	52.8875
AA_0245	13.6025	52.2225
AA_0246	13.6025	52.2225
AA_0247	13.6025	52.2225
AA_0248	13.6025	52.2225
AA_0249	13.6025	52.2225
AA_0250	13.6025	52.2225
AA_0251	13.6025	52.2225
AA_0252	13.6025	52.2225
AA_0253	13.6025	52.2225
AA_0254	13.5994	52.2458
AA_0255	13.5994	52.2458
AA_0256	13.6025	52.2225
AA_0257	13.6025	52.2225
AA_0258	13.5994	52.2731
AA_0259	13.6025	52.2225
AA_0260	13.6025	52.2225
AA_0261	13.5994	52.2458
AA_0262	13.5994	52.2458
AA_0263	13.5994	52.2458
AA_0264	13.7581	52.3989
AA_0265	13.7608	52.385
AA_0268	13.7072	52.2422
AA_0269	13.8756	52.6053
AA_0270	13.8756	52.6053
AA_0271	13.5353	52.8969
AA_0272	13.5353	52.8969
AA_0273	13.5353	52.8969
AA_0274	13.8756	52.6053
AA_0275	13.8756	52.6053
AA_0276	13.5353	52.8969
AA_0277	13.5353	52.8969
AA_0278	13.5353	52.8969
AA_0279	13.8756	52.6053
AA_0280	13.8756	52.6053
AA_0281	13.5353	52.8969
AA_0282	13.5353	52.8969
AA_0283	13.5353	52.8969
AA_0284	13.5353	52.8969
AA_0285	13.5353	52.8969
AA_0286	13.7772	52.3744
AA_0288	13.8756	52.6053
AA_0289	13.8756	52.6053
AA_0290	13.8756	52.6053
AA_0291	13.5353	52.8969
AA_0296	14.0953	52.7383
AA_0297	14.1161	52.7914
AA_0298	14.0953	52.7383
AA_0299	14.0953	52.7383
AA_0300	14.1161	52.7914
AA_0301	14.0953	52.7383
AA_0302	13.6761	52.4977
AA_0303	13.8675	52.2428
AA_0304	13.6761	52.4977
AA_0306	13.8675	52.2428
AA_0307	13.8675	52.2428
AA_0308	13.8675	52.2428
AA_0309	13.8675	52.2428
AA_0310	14.0953	52.7383
AA_0311	14.0953	52.7383
AA_0312	14.0953	52.7383
AA_0313	13.6761	52.4977
AA_0314	13.8675	52.2428
AA_0315	13.6761	52.4977
AA_0316	14.1161	52.7914
AA_0317	13.8675	52.2428
AA_0318	14.1161	52.7914
AA_0319	13.8103	51.8978
AA_0320	13.8103	51.8978
AA_0321	13.4622	53.1119
AA_0322	13.8339	52.2694
AA_0323	13.4622	53.1119
AA_0324	13.4622	53.1119
AA_0325	13.4408	53.0497
AA_0326	13.4589	53.1247
AA_0327	13.4408	53.0497
AA_0328	13.4408	53.0497
AA_0329	14.0189	51.9661
AA_0330	13.9906	52.5692
AA_0331	13.4781	53.1153
AA_0332	13.4781	53.1153
AA_0333	13.4781	53.1153
AA_0334	14.0078	52.6825
AA_0335	14.0542	51.9744
AA_0336	13.4781	53.1153
AA_0337	14.0817	52.7667
AA_0338	13.8339	52.2694
AA_0339	13.4589	53.1247
AA_0340	13.4589	53.1247
AA_0341	13.4864	53.1275
AA_0342	13.4589	53.1247
AA_0343	14.0189	51.9661
AA_0344	13.4408	53.0497
AA_0345	13.4408	53.0497
AA_0346	13.4408	53.0497
AA_0347	13.4408	53.0497
AA_0348	13.4408	53.0497
AA_0349	13.4408	53.0497
AA_0350	13.4408	53.0497
AA_0351	13.4408	53.0497
AA_0352	13.4408	53.0497
AA_0353	13.4408	53.0497
AA_0354	13.4408	53.0497
AA_0355	13.4408	53.0497
AA_0356	13.4589	53.1247
AA_0358	13.4408	53.0497
AA_0359	13.4864	53.1275
AA_0365	13.9578	52.7714
AA_0366	13.4864	53.1275
AA_0367	13.9578	52.7714
AA_0368	13.4864	53.1275
AA_0369	13.4864	53.1275
AA_0370	13.8767	52.2089
AA_0371	13.9578	52.7714
AA_0372	13.4864	53.1275
AA_0373	13.8975	52.2761
AA_0374	14.1808	52.0747
AA_0375	14.1808	52.0747
AA_0376	13.4864	53.1275
AA_0377	13.8975	52.2761
AA_0378	13.8975	52.2761
AA_0379	13.8975	52.2761
AA_0380	13.4864	53.1275
AA_0381	13.8975	52.2761
AA_0382	13.8975	52.2761
AA_0383	13.8975	52.2761
AA_0384	13.8975	52.2761
AA_0385	13.8975	52.2761
AA_0386	13.8975	52.2761
AA_0387	13.8975	52.2761
AA_0388	14.1808	52.0747
AA_0389	14.1442	52.0172
AA_0390	13.8975	52.2761
AA_0391	14.1808	52.0747
AA_0392	14.1442	52.0172
AA_0393	14.1442	52.0172
AA_0394	14.1808	52.0747
AA_0395	14.1442	52.0172
AA_0396	14.1442	52.0172
AA_0397	14.1442	52.0172
AA_0398	13.4864	53.1275
AA_0399	14.1442	52.0172
AA_0400	14.1736	52.0892
AA_0401	14.1808	52.0747
AA_0402	14.1808	52.0747
AA_0403	14.1736	52.0892
AA_0404	14.1736	52.0892
AA_0405	14.1808	52.0747
AA_0406	13.4864	53.1275
AA_0407	14.1442	52.0172
AA_0408	14.1442	52.0172
AA_0409	14.1808	52.0747
AA_0410	14.1808	52.0747
AA_0411	13.8976	52.2763
AA_0412	14.1809	52.0748
AA_0413	14.1808	52.0747
AA_0414	13.8975	52.2761
AA_0416	14.1736	52.0892
AA_0422	14.3217	52.6506
AA_0423	14.3217	52.6506
AA_0424	14.2775	52.6867
AA_0425	14.2775	52.6867
AA_0426	14.3217	52.6506
AA_0427	14.2775	52.6867
AA_0428	14.2775	52.6867
AA_0429	14.2775	52.6867
AA_0430	14.2775	52.6867
AA_0431	14.2769	52.6778
AA_0432	13.6686	52.4936
AA_0433	14.2733	52.6817
AA_0436	14.2606	52.0875
AA_0437	13.6686	52.4936
AA_0439	14.0756	52.1736
AA_0440	14.2606	52.0875
AA_0441	14.2606	52.0875
AA_0442	14.2697	52.0439
AA_0443	14.2606	52.0875
AA_0444	14.2697	52.0439
AA_0445	14.2272	52.0753
AA_0446	14.2775	52.6867
AA_0447	14.2725	52.6825
AA_0448	13.6686	52.4936
AA_0453	14.2606	52.0875
AA_0454	14.2606	52.0875
AA_0455	14.2606	52.0875
AA_0457	14.2697	52.0439
AA_0458	14.2697	52.0439
AA_0459	14.2606	52.0875
AA_0461	13.6686	52.4936
AA_0462	13.6686	52.4936
AA_0463	14.2606	52.0875
AA_0465	13.3047	52.9936
AA_0466	13.3047	52.9936
AA_0467	13.3047	52.9936
AA_0468	13.6703	52.4936
AA_0469	13.925	51.9447
AA_0470	13.925	51.9447
AA_0471	13.6708	51.9594
SK_3103	13.4458	53.0478
SK_3126	13.6664	52.7339
SK_3127	13.6664	52.7339
SK_3128	13.6664	52.7339
SK_3129	13.6664	52.7339
SK_3131	13.6664	52.7339
SK_3140	13.7586	53.1406
SK_3144	13.4286	53.0689
SK_3145	13.4286	53.0689
SK_3151	13.4636	52.9156
SK_3162	13.4286	53.0689
SK_3168	13.6664	52.7339
SK_3184	13.1278	52.8925
SK_3185	13.8119	52.8875
SK_3186	13.9703	53.0039
SK_3200	13.6025	52.2225
SK_3203	13.6025	52.2225
SK_3205	13.6025	52.2225
SK_3206	13.6025	52.2225
