## Supplementary data S2 for "Detection and quantification of house mouse *Eimeria* at the species level – challenges and solutions for the assessment of Coccidia in wildlife"

### Sheet: Sheet1
Organism	Isolate	Isolation_source	Host	Country	Collection_date	18S_Accession_Numbers	COI_Access_number
Eimeria falciformis	Bayern Haberkorn	Colon Content	Mus musculus	Germany	1970	MH751998	MH777539
Eimeria falciformis	SK3019	Colon Content	Mus musculus	Germany	2015		MH777576
Eimeria vermiformis	SK3027	Colon Content	Mus musculus	Germany	2015	MH752030	MH777577
Eimeria vermiformis	SK3033	Colon Content	Mus musculus	Germany	2015		MH777578
Eimeria ferrisi	SK3035	Colon Content	Mus musculus	Germany	2015	MH752031	MH777579
Eimeria ferrisi	SK3041	Colon Content	Mus musculus	Germany	2015	MH752032	MH777580
Eimeria ferrisi	SK3042	Colon Content	Mus musculus	Germany	2015	MH752033	MH777581
Eimeria ferrisi	SK3103	Colon Content	Mus musculus	Germany	2015		MH777582
Eimeria ferrisi	SK3106	Colon Content	Mus musculus	Germany	2015		MH777583
Eimeria ferrisi	SK3126	Colon Content	Mus musculus	Germany	2015		MH777584
Eimeria vermiformis	SK3127	Colon Content	Mus musculus	Germany	2015		MH777585
Eimeria ferrisi	SK3128	Colon Content	Mus musculus	Germany	2015		MH777586
Eimeria ferrisi	SK3129	Colon Content	Mus musculus	Germany	2015	MH752034	MH777587
Eimeria ferrisi	SK3131	Colon Content	Mus musculus	Germany	2015		MH777588
Eimeria ferrisi	SK3140	Colon Content	Mus musculus	Germany	2015		MH777589
Eimeria ferrisi	SK3151	Colon Content	Mus musculus	Germany	2015	MH752035	MH777590
Eimeria ferrisi	SK3184	Colon Content	Mus musculus	Germany	2015	MH752036	MH777591
Eimeria ferrisi	SK3186	Colon Content	Mus musculus	Germany	2015		MH777592
Eimeria ferrisi	SK3203	Colon Content	Mus musculus	Germany	2015		MH777593
Eimeria ferrisi	AA0053	Colon Content	Mus musculus	Germany	2016	MH751925
Eimeria ferrisi	AA0053CE	Cecum Wall	Mus musculus	Germany	2016		MH777467
Eimeria vermiformis	AA0054	Colon Content	Mus musculus	Germany	2016	MH751926	MH777468
Eimeria ferrisi	AA0064	Colon Content	Mus musculus	Germany	2016	MH751927	MH777469
Eimeria ferrisi	AA0064CE	Cecum Wall	Mus musculus	Germany	2016	MH751928	MH777470
Eimeria ferrisi	AA0065	Colon Content	Mus musculus	Germany	2016	MH751929	MH777471
Eimeria ferrisi	AA0066	Colon Content	Mus musculus	Germany	2016	MH751930	MH777472
Eimeria ferrisi	AA0066CE	Cecum_wall	Mus musculus	Germany	2016	MH751931	MH777473
Eimeria ferrisi	AA0067	Colon Content	Mus musculus	Germany	2016	MH751932	MH777474
Eimeria ferrisi	AA0068CE	Cecum_wall	Mus musculus	Germany	2016	MH751933	MH777475
Eimeria falciformis	AA0069CE	Cecum Wall	Mus musculus	Germany	2016	MH751934	MH755302
Eimeria ferrisi	AA0070	Colon Content	Mus musculus	Germany	2016	MH751935	MH777476
Eimeria ferrisi	AA0070CE	Cecum Wall	Mus musculus	Germany	2016	MH751936	MH777477
Eimeria falciformis	AA0079	Colon Content	Mus musculus	Germany	2016	MH751937	MH755303
Eimeria ferrisi	AA0080	Colon Content	Mus musculus	Germany	2016	MH751938
Eimeria ferrisi	AA0080CE	Cecum_wall	Mus musculus	Germany	2016	MH751939	MH777478
Eimeria vermiformis	AA0080IL	Ileum_wall	Mus musculus	Germany	2016	MH751940	MH777479
Eimeria falciformis	AA0082	Colon Content	Mus musculus	Germany	2016	MH751941	MH755304
Eimeria falciformis	AA0088	Colon Content	Mus musculus	Germany	2016	MH751942	MH755305
Eimeria falciformis	AA0088CE	Cecum Wall	Mus musculus	Germany	2016	MH751943	MH755306
Eimeria ferrisi	AA0094	Colon Content	Mus musculus	Germany	2016	MH751944	MH777480
Eimeria ferrisi	AA0100	Colon Content	Mus musculus	Germany	2016	MH751945	MH777481
Eimeria ferrisi	AA0100CE	Cecum Tissue	Mus musculus	Germany	2016	MH751946
Eimeria ferrisi	AA0111CE	Cecum Wall	Mus musculus	Germany	2016	MH751947	MH777482
Eimeria vermiformis	AA0111IL	Ileum_wall	Mus musculus	Germany	2016	MH751948	MH777483
Eimeria falciformis	AA0112CE	Cecum Wall	Mus musculus	Germany	2016	MH751949	MH755307
Eimeria ferrisi	AA0113CE	Cecum Wall	Mus musculus	Germany	2016	MH751950	MH777484
Eimeria ferrisi	AA0121CE	Cecum_wall	Mus musculus	Germany	2016		MH777485
Eimeria ferrisi	AA0139	Colon Content	Mus musculus	Germany	2016		MH777486
Eimeria ferrisi	AA0139CE	Cecum Wall	Mus musculus	Germany	2016		MH777487
Eimeria vermiformis	AA0140CE	Cecum_wall	Mus musculus	Germany	2016	MH751951	MH777488
Eimeria ferrisi	AA0165	Colon Content	Mus musculus	Germany	2016	MH751952	MH777489
Eimeria ferrisi	AA0167CE	Cecum Tissue	Mus musculus	Germany	2016	MH751953
Eimeria ferrisi	AA0168CE	Cecum Wall	Mus musculus	Germany	2016	MH751954	MH777490
Eimeria ferrisi	AA0169	Colon Content	Mus musculus	Germany	2016		MH777491
Eimeria ferrisi	AA0173	Colon Content	Mus musculus	Germany	2016		MH777492
Eimeria ferrisi	AA0175CE	Cecum Tissue	Mus musculus	Germany	2016	MH751955
Eimeria ferrisi	AA0190CE	Cecum_wall	Mus musculus	Germany	2016	MH751956	MH777493
Eimeria vermiformis	AA0204IL	Ileum_wall	Mus musculus	Germany	2016	MH751957	MH777494
Eimeria ferrisi	AA0237	Colon Content	Mus musculus	Germany	2017	MH751958	MH777495
Eimeria ferrisi	AA0243	Colon Content	Mus musculus	Germany	2017	MH751959	MH777496
Eimeria ferrisi	AA0245	Colon Content	Mus musculus	Germany	2017		MH777497
Eimeria ferrisi	AA0248	Colon Content	Mus musculus	Germany	2017		MH777498
Eimeria falciformis	AA0249	Colon Content	Mus musculus	Germany	2017	MH751960	MH755308
Eimeria ferrisi	AA0252	Colon Content	Mus musculus	Germany	2017	MH751961
Eimeria ferrisi	AA0257	Colon Content	Mus musculus	Germany	2017	MH751962	MH777499
Eimeria ferrisi	AA0259	Colon Content	Mus musculus	Germany	2017	MH751963	MH777500
Eimeria ferrisi	AA0260	Colon Content	Mus musculus	Germany	2017		MH777501
Eimeria falciformis	AA0261	Colon Content	Mus musculus	Germany	2017	MH751964	MH755309
Eimeria sp.	AA0273	Colon Content	Mus musculus	Germany	2017		MH777502
Eimeria ferrisi	AA0296	Colon Content	Mus musculus	Germany	2017	MH751965	MH777503
Eimeria ferrisi	AA0297	Colon Content	Mus musculus	Germany	2017		MH777504
Eimeria ferrisi	AA0298	Colon Content	Mus musculus	Germany	2017	MH751966	MH777505
Eimeria ferrisi	AA0299	Colon Content	Mus musculus	Germany	2017	MH751967	MH777506
Eimeria ferrisi	AA0303	Colon Content	Mus musculus	Germany	2017		MH777507
Eimeria ferrisi	AA0308	Colon Content	Mus musculus	Germany	2017	MH751968	MH777508
Eimeria ferrisi	AA0309	Colon Content	Mus musculus	Germany	2017		MH777509
Eimeria falciformis	AA0310	Colon Content	Mus musculus	Germany	2017		MH755310
Eimeria ferrisi	AA0312	Colon Content	Mus musculus	Germany	2017	MH751969	MH777510
Eimeria ferrisi	AA0314	Colon Content	Mus musculus	Germany	2017	MH751970	MH777511
Eimeria ferrisi	AA0316	Colon Content	Mus musculus	Germany	2017	MH751971	MH777512
Eimeria ferrisi	AA0317	Colon Content	Mus musculus	Germany	2017	MH751972	MH777513
Eimeria ferrisi	AA0318	Colon Content	Mus musculus	Germany	2017		MH777514
Eimeria ferrisi	AA0319	Colon Content	Mus musculus	Germany	2017	MH751973	MH777515
Eimeria vermiformis	AA0321	Colon Content	Mus musculus	Germany	2017	MH751974	MH777516
Eimeria falciformis	AA0328	Colon Content	Mus musculus	Germany	2017	MH751975	MH755311
Eimeria falciformis	AA0343	Colon Content	Mus musculus	Germany	2017		MH755312
Eimeria falciformis	AA0345	Colon Content	Mus musculus	Germany	2017	MH751976
Eimeria ferrisi	AA0348	Colon Content	Mus musculus	Germany	2017		MH777517
Eimeria vermiformis	AA0349	Colon Content	Mus musculus	Germany	2017	MH751977	MH777518
Eimeria falciformis	AA0366	Colon Content	Mus musculus	Germany	2017	MH751978	MH755313
Eimeria ferrisi	AA0374	Colon Content	Mus musculus	Germany	2017	MH751979	MH777519
Eimeria ferrisi	AA0375	Colon Content	Mus musculus	Germany	2017		MH777520
Eimeria ferrisi	AA0393	Colon Content	Mus musculus	Germany	2017		MH777521
Eimeria falciformis	AA0397	Colon Content	Mus musculus	Germany	2017	MH751980	MH755314
Eimeria falciformis	AA0408	Colon Content	Mus musculus	Germany	2017	MH751981	MH755315
Eimeria ferrisi	AA0409	Colon Content	Mus musculus	Germany	2017		MH777522
Eimeria ferrisi	AA0413	Colon Content	Mus musculus	Germany	2017	MH751982	MH777523
Eimeria ferrisi	AA0417	Colon Content	Mus musculus	Germany	2017	MH751983	MH777524
Eimeria ferrisi	AA0428	Colon Content	Mus musculus	Germany	2017	MH751984	MH777525
Eimeria ferrisi	AA0430	Colon Content	Mus musculus	Germany	2017	MH751985	MH777526
Eimeria ferrisi	AA0431	Colon Content	Mus musculus	Germany	2017	MH751986	MH777527
Eimeria ferrisi	AA0436	Colon Content	Mus musculus	Germany	2017	MH751987	MH777528
Eimeria ferrisi	AA0441	Colon Content	Mus musculus	Germany	2017	MH751988	MH777529
Eimeria falciformis	AA0445	Colon Content	Mus musculus	Germany	2017		MH755316
Eimeria ferrisi	AA0446	Colon Content	Mus musculus	Germany	2017	MH751989	MH777530
Eimeria ferrisi	AA0452	Colon Content	Mus musculus	Germany	2017	MH751990	MH777531
Eimeria ferrisi	AA0454	Colon Content	Mus musculus	Germany	2017	MH751991	MH777532
Eimeria ferrisi	AA0455	Colon Content	Mus musculus	Germany	2017	MH751992
Eimeria ferrisi	AA0458	Colon Content	Mus musculus	Germany	2017	MH751993	MH777533
Eimeria ferrisi	AA0465	Colon Content	Mus musculus	Germany	2017	MH751994	MH777534
Eimeria falciformis	AA0467	Colon Content	Mus musculus	Germany	2017		MH755317
Eimeria ferrisi	AA0469	Colon Content	Mus musculus	Germany	2017	MH751995	MH777535
Eimeria ferrisi	AA0518	Colon Content	Mus musculus	Germany	2017		MH777538
Eimeria ferrisi	AA0522	Colon Content	Mus musculus	Germany	2017	MH751997
Eimeria falciformis	AA0523	Colon Content	Mus musculus	Germany	2017		MH755319
