## Supplementary data S5 for "Detection and quantification of house mouse *Eimeria* at the species level – challenges and solutions for the assessment of Coccidia in wildlife"

### Sheet: Table S2
Isolate_ID	Oocyst_No	O_Lenght	O_Width	O_LW_Ratio	S_Lenght	S_Width	S_LW_Ratio	Host
AA_0070	1	15.7234	12.6902	1.23902	6.51912	4.76443	1.36829	Mus musculus
AA_0070	2	17.6805	13.9323	1.26903	7.68241	4.31437	1.78065	Mus musculus
AA_0070	3	15.7962	13.0286	1.21243	6.79754	5.51293	1.23302	Mus musculus
AA_0070	4	16.0528	14.4521	1.11076	7.53154	5.11421	1.47267	Mus musculus
AA_0070	5	18.2145	13.7913	1.32073	6.67964	4.51993	1.47782	Mus musculus
AA_0070	6	17.138	15.9322	1.07568	6.32471	5.27923	1.19804	Mus musculus
AA_0070	7	16.982	14.4896	1.17201	5.91036	4.63019	1.27648	Mus musculus
AA_0070	8	15.6591	14.4948	1.08033	6.97699	3.27404	2.131	Mus musculus
AA_0070	9	15.1341	14.7021	1.02938	7.97399	5.30782	1.50231	Mus musculus
AA_0070	10	13.5923	12.6095	1.07794	5.89541	4.2198	1.39708	Mus musculus
AA_0070	11	14.2845	13.5691	1.05272	5.25048	2.87625	1.82546	Mus musculus
AA_0070	12	15.3097	14.865	1.02991	8.19857	4.94624	1.65754	Mus musculus
AA_0070	13	16.8448	13.7078	1.22885	6.40988	5.18523	1.23618	Mus musculus
AA_0070	14	15.7675	14.1345	1.11553	6.61895	5.28878	1.25151	Mus musculus
AA_0070	15	13.954	13.5886	1.02689	6.06828	3.93206	1.54329	Mus musculus
AA_0070	16	16.9038	13.5969	1.24321	5.98036	4.31437	1.38615	Mus musculus
AA_0070	17	14.071	13.7299	1.02485	7.47946	4.29092	1.74309	Mus musculus
AA_0070	18	15.7866	13.9223	1.13391	6.5884	4.98687	1.32115	Mus musculus
AA_0070	19	13.8177	12.4251	1.11208	5.85893	3.74815	1.56315	Mus musculus
AA_0070	20	15.0547	13.2684	1.13463	6.13031	4.84058	1.26644	Mus musculus
AA_0070	21	15.1699	14.0692	1.07823	7.70372	4.61655	1.66872	Mus musculus
AA_0070	22	17.6919	13.4045	1.31985	7.46596	4.60835	1.62009	Mus musculus
AA_0070	23	15.5646	13.8314	1.12531	6.25655	4.2762	1.46311	Mus musculus
AA_0070	24	14.0198	12.5101	1.12068	6.60942	3.48669	1.89562	Mus musculus
AA_0070	25	17.8834	14.7218	1.21475	7.09706	5.20949	1.36233	Mus musculus
AA_0070	26	15.2875	13.15	1.16255	6.39412	4.39258	1.45566	Mus musculus
AA_0070	27	17.7538	14.4652	1.22735	7.54994	4.62474	1.63251	Mus musculus
AA_0070	28	18.0497	13.6257	1.32468	7.27258	4.97167	1.4628	Mus musculus
AA_0070	29	15.5646	13.4552	1.15677	5.95289	4.17775	1.4249	Mus musculus
AA_0070	30	15.3287	12.2791	1.24835	5.17061	3.33888	1.54861	Mus musculus
AA_0070	31	17.0827	13.1087	1.30316	8.32071	5.12653	1.62307	Mus musculus
AA_0070	32	14.4451	11.9111	1.21275	5.67525	4.2762	1.32717	Mus musculus
AA_0080	1	18.9628	15.1416	1.25237	8.74055	6.06828	1.44037	Mus musculus
AA_0080	2	18.9309	13.216	1.43242	6.63608	5.04719	1.31481	Mus musculus
AA_0080	3	21.4493	16.3833	1.30922	8.7708	6.402	1.37001	Mus musculus
AA_0080	4	20.9635	16.841	1.24478	10.5202	6.96613	1.51019	Mus musculus
AA_0080	5	20.8887	17.1063	1.22112	10.3229	5.61493	1.83848	Mus musculus
AA_0080	6	20.1694	14.9699	1.34733	9.49305	5.57662	1.7023	Mus musculus
AA_0080	7	21.739	16.3393	1.33047	8.47092	4.76707	1.77696	Mus musculus
AA_0080	8	20.3208	18.1146	1.12179	7.98031	5.56076	1.43511	Mus musculus
AA_0080	9	21.6761	17.454	1.2419	10.1091	6.99707	1.44477	Mus musculus
AA_0080	10	19.206	14.9867	1.28154	8.53026	5.47621	1.55769	Mus musculus
AA_0080	11	21.8062	15.9013	1.37135	7.28644	5.63958	1.29202	Mus musculus
AA_0080	12	18.9682	15.4475	1.22791	10.5656	5.5585	1.90081	Mus musculus
AA_0080	13	21.5993	15.813	1.36592	8.80954	5.693	1.54743	Mus musculus
AA_0080	14	18.4969	17.9692	1.02937	6.43541	4.49194	1.43265	Mus musculus
AA_0080	15	21.355	16.7449	1.27531	7.9041	6.1097	1.2937	Mus musculus
AA_0080	16	21.0811	16.4071	1.28487	7.75592	4.94114	1.56966	Mus musculus
AA_0080	17	21.0001	14.5988	1.43848	7.38955	4.49194	1.64507	Mus musculus
AA_0080	18	18.1834	18.4396	0.986106	8.24152	4.19282	1.96563	Mus musculus
AA_0080	19	22.0071	15.8592	1.38766	7.58494	5.78092	1.31206	Mus musculus
AA_0080	20	22.6843	17.2165	1.31759	8.10575	5.56076	1.45767	Mus musculus
AA_0080	21	21.0403	17.5711	1.19744	8.01815	4.83014	1.66002	Mus musculus
AA_0080	22	19.9152	15.9456	1.24895	8.67829	5.46469	1.58807	Mus musculus
AA_0080	23	20.7227	15.6285	1.32596	10.0154	6.402	1.56441	Mus musculus
AA_0080	24	20.145	14.1425	1.42443	8.53469	5.72613	1.49048	Mus musculus
AA_0080	25	17.889	12.3692	1.44626	7.52484	4.76443	1.57938	Mus musculus
AA_0080	26	19.4611	14.1657	1.37382	7.27431	4.90528	1.48296	Mus musculus
AA_0080	27	22.883	16.2371	1.4093	7.25869	5.12653	1.41591	Mus musculus
AA_0080	28	16.2216	12.9421	1.25339	6.17744	4.94114	1.25021	Mus musculus
AA_0080	29	21.3975	16.1022	1.32886	11.2859	6.4881	1.73947	Mus musculus
AA_0080	30	17.124	14.2871	1.19856	7.88493	5.15351	1.53001	Mus musculus
AA_0080	31	20.2187	17.4117	1.16121	7.47946	4.93347	1.51606	Mus musculus
AA_0080	32	18.6429	13.5923	1.37158	8.4396	4.54775	1.85578	Mus musculus
AA_0080	33	18.3264	13.6783	1.33981	8.25834	4.92324	1.67742	Mus musculus
AA_0080	34	18.6794	13.4796	1.38576	7.72823	5.61493	1.37637	Mus musculus
AA_0080	35	16.6944	12.5855	1.32648	8.01186	5.35748	1.49545	Mus musculus
AA_0082	1	16.554	13.8924	1.19159	7.4032	5.0746	1.45887	Mus musculus
AA_0082	2	17.7247	17.1887	1.03119	7.93753	5.27923	1.50354	Mus musculus
AA_0082	3	17.5366	16.0088	1.09544	8.47092	4.32021	1.96076	Mus musculus
AA_0082	4	18.0364	15.5029	1.16342	9.21259	5.28639	1.7427	Mus musculus
AA_0082	5	17.1416	15.2271	1.12573	9.40631	4.82231	1.95058	Mus musculus
AA_0082	6	19.1139	15.5557	1.22874	7.15369	5.24087	1.36498	Mus musculus
AA_0082	7	19.9373	15.3492	1.29892	8.43062	4.60561	1.83051	Mus musculus
AA_0082	8	19.7964	17.2998	1.14431	10.4697	6.53458	1.6022	Mus musculus
AA_0082	9	18.3546	14.8038	1.23985	9.23993	5.693	1.62303	Mus musculus
AA_0082	10	19.7422	15.6131	1.26446	7.09706	5.78092	1.22767	Mus musculus
AA_0082	11	19.3623	16.5487	1.17002	7.031	5.43228	1.2943	Mus musculus
AA_0082	12	20.7634	15.247	1.3618	10.2531	6.66641	1.53802	Mus musculus
AA_0082	13	20.1011	17.6191	1.14087	8.53765	5.52436	1.54545	Mus musculus
AA_0082	14	16.2968	14.6118	1.11532	7.36905	4.15656	1.77287	Mus musculus
AA_0082	15	18.2021	16.1351	1.12811	9.61449	5.48541	1.75274	Mus musculus
AA_0082	16	19.4488	15.685	1.23996	7.45987	5.42434	1.37526	Mus musculus
AA_0082	17	15.2941	15.247	1.00309	9.56188	4.94624	1.93316	Mus musculus
AA_0082	18	19.3291	16.5327	1.16914	7.88973	5.28878	1.49179	Mus musculus
AA_0082	19	17.6855	15.4711	1.14313	7.32097	5.25048	1.39434	Mus musculus
AA_0082	20	19.6442	17.005	1.1552	9.94968	5.43228	1.83158	Mus musculus
AA_0082	21	18.4183	16.7359	1.10053	9.53414	5.48541	1.73809	Mus musculus
AA_0082	22	19.8238	15.4148	1.28602	9.08439	5.81572	1.56204	Mus musculus
AA_0082	23	19.6031	14.7936	1.32511	10.804	6.93347	1.55824	Mus musculus
AA_0082	24	19.4824	15.9804	1.21915	9.45045	5.63287	1.67773	Mus musculus
AA_0082	25	16.8448	14.2234	1.1843	7.78676	5.59468	1.39181	Mus musculus
AA_0082	26	18.9994	16.7449	1.13464	9.59348	5.35748	1.79067	Mus musculus
AA_0082	27	19.0345	16.1249	1.18044	9.89248	5.94653	1.66357	Mus musculus
AA_0082	28	18.9316	16.6179	1.13923	10.0856	5.42066	1.86059	Mus musculus
AA_0082	29	17.6919	15.1807	1.16542	9.40228	4.94624	1.9009	Mus musculus
AA_0082	30	19.2585	17.6912	1.08859	9.86184	6.91891	1.42535	Mus musculus
AA_0082	31	19.1896	17.3718	1.10464	10.1168	6.74166	1.50065	Mus musculus
AA_0100	1	19.6012	12.9966	1.50818	8.03543	4.47225	1.79673	Mus musculus
AA_0100	2	16.9336	13.4327	1.26063	7.9423	5.57888	1.42364	Mus musculus
AA_0100	3	18.8294	15.6285	1.20481	7.08283	4.89241	1.44772	Mus musculus
AA_0100	4	18.0357	14.1639	1.27336	7.57662	5.18523	1.46119	Mus musculus
AA_0100	5	16.841	13.8168	1.21888	7.27431	5.33861	1.36258	Mus musculus
AA_0100	6	18.7387	14.8727	1.25994	8.01186	5.57662	1.43669	Mus musculus
AA_0100	7	16.3771	13.6636	1.1986	7.41511	4.5422	1.63249	Mus musculus
AA_0100	8	19.9226	14.6788	1.35723	7.39788	4.93639	1.49864	Mus musculus
AA_0100	9	21.4728	16.2651	1.32018	10.2653	5.51293	1.86205	Mus musculus
AA_0100	10	19.1797	14.6758	1.30689	8.22334	4.70085	1.74933	Mus musculus
AA_0100	11	20.1569	14.8684	1.35568	7.68405	4.87174	1.57727	Mus musculus
AA_0100	12	18.4389	14.7629	1.249	7.82069	4.85878	1.6096	Mus musculus
AA_0100	13	20.9689	16.4325	1.27606	8.19857	6.02658	1.3604	Mus musculus
AA_0100	14	17.8445	14.8004	1.20568	7.8609	5.30782	1.481	Mus musculus
AA_0100	15	19.6987	16.3216	1.20691	8.70586	6.30474	1.38084	Mus musculus
AA_0100	16	17.0908	16.2868	1.04937	7.60486	5.61493	1.3544	Mus musculus
AA_0100	17	18.8715	16.9307	1.11463	8.10108	5.40902	1.4977	Mus musculus
AA_0100	18	15.9203	13.2055	1.20558	7.28817	5.04719	1.444	Mus musculus
AA_0100	19	18.1806	14.5599	1.24868	8.79234	5.25769	1.67228	Mus musculus
AA_0100	20	15.9606	14.7706	1.08057	9.10104	5.77438	1.57611	Mus musculus
AA_0100	21	20.3939	14.9867	1.3608	9.29843	6.06828	1.5323	Mus musculus
AA_0100	22	18.6484	15.8519	1.17642	8.85493	6.75196	1.31146	Mus musculus
AA_0100	23	20.1494	16.1343	1.24885	9.73442	5.40202	1.802	Mus musculus
AA_0100	24	17.9017	14.4206	1.24139	8.13526	4.72189	1.72288	Mus musculus
AA_0100	25	18.5704	14.376	1.29177	8.8723	5.43228	1.63325	Mus musculus
AA_0100	26	20.3307	15.8886	1.27958	10.0166	5.54714	1.80573	Mus musculus
AA_0100	27	19.4247	15.5069	1.25265	10.1802	5.93963	1.71394	Mus musculus
AA_0100	28	20.3398	16.2425	1.25226	9.02591	5.56074	1.62315	Mus musculus
AA_0100	29	16.9091	14.2092	1.19001	6.7622	4.15656	1.62687	Mus musculus
AA_0100	30	16.2115	16.052	1.00993	8.88508	5.59468	1.58813	Mus musculus
AA_0139	1	18.08	15.6933	1.15209	9.01503	4.67416	1.92869	Mus musculus
AA_0139	2	16.6535	13.1279	1.26856	6.04746	4.33769	1.39417	Mus musculus
AA_0139	3	16.2472	13.4693	1.20624	7.4963	4.2762	1.75303	Mus musculus
AA_0139	4	18.6429	13.8132	1.34965	7.68241	4.47507	1.71671	Mus musculus
AA_0139	5	16.1531	13.2379	1.22021	7.6363	5.39033	1.41667	Mus musculus
AA_0139	6	14.5599	13.1442	1.1077	7.08995	4.12306	1.71959	Mus musculus
AA_0139	7	17.4008	14.0378	1.23957	7.18184	3.48307	2.06193	Mus musculus
AA_0139	8	15.6228	13.3111	1.17367	7.32097	4.77764	1.53234	Mus musculus
AA_0139	9	18.191	13.3895	1.35861	7.19062	5.73713	1.25335	Mus musculus
AA_0139	10	16.5807	13.6838	1.2117	6.12825	4.41263	1.3888	Mus musculus
AA_0139	11	15.7258	14.66	1.0727	7.88493	5.20223	1.51568	Mus musculus
AA_0139	12	15.8663	12.7299	1.24638	9.26038	4.4468	2.08248	Mus musculus
AA_0139	13	18.8555	15.0572	1.25225	9.56188	5.56076	1.71953	Mus musculus
AA_0139	14	18.5044	17.4392	1.06108	8.45751	4.89241	1.7287	Mus musculus
AA_0139	15	15.8002	14.5486	1.08603	6.07866	4.71387	1.28953	Mus musculus
AA_0139	16	14.9226	13.1087	1.13838	6.75661	4.19282	1.61147	Mus musculus
AA_0139	17	13.7078	13.075	1.0484	7.44227	3.87715	1.91952	Mus musculus
AA_0139	18	16.1413	12.6594	1.27505	7.39638	4.0831	1.81146	Mus musculus
AA_0139	19	16.2868	14.3056	1.13849	8.9895	4.41263	2.03722	Mus musculus
AA_0139	20	17.138	14.1772	1.20884	8.38563	5.33861	1.57075	Mus musculus
AA_0139	21	17.3173	13.1969	1.31223	7.68241	4.39258	1.74895	Mus musculus
AA_0139	22	17.9467	14.7774	1.21447	7.32786	3.77497	1.94117	Mus musculus
AA_0139	23	17.3653	13.1433	1.32123	7.74453	4.83797	1.60078	Mus musculus
AA_0139	24	16.6293	14.8727	1.11811	8.52286	4.36089	1.95439	Mus musculus
AA_0139	25	15.1973	13.0237	1.16689	6.13442	4.23769	1.44759	Mus musculus
AA_0139	26	15.3287	12.9275	1.18574	6.61895	4.63835	1.427	Mus musculus
AA_0139	27	16.8343	14.273	1.17945	7.18184	4.84839	1.48129	Mus musculus
AA_0139	28	14.7706	12.7764	1.15608	6.40988	4.98687	1.28535	Mus musculus
AA_0139	29	15.601	14.6247	1.06676	5.96769	3.52625	1.69236	Mus musculus
AA_0139	30	16.1218	14.5772	1.10596	7.20988	4.93347	1.46142	Mus musculus
AA_0139	31	15.3681	13.2198	1.16251	6.46473	4.49475	1.43829	Mus musculus
AA_0173	1	16.9336	10.9708	1.54352	7.52484	5.24327	1.43514	Mus musculus
AA_0173	2	17.4153	16.7329	1.04079	10.6595	5.48541	1.94324	Mus musculus
AA_0173	3	19.4046	13.954	1.39061	9.03428	5.39267	1.67529	Mus musculus
AA_0173	4	19.2486	13.7913	1.39571	8.90068	6.5884	1.35096	Mus musculus
AA_0173	5	18.9049	15.3492	1.23165	11.4666	6.02658	1.90267	Mus musculus
AA_0173	6	18.3463	15.2304	1.20458	8.62874	5.71731	1.50923	Mus musculus
AA_0173	7	18.3326	14.1914	1.2918	8.33434	5.61942	1.48313	Mus musculus
AA_0173	8	18.2609	12.9616	1.40884	7.01125	6.51332	1.07645	Mus musculus
AA_0173	9	19.0908	15.5646	1.22655	10.2936	6.87135	1.49804	Mus musculus
AA_0173	10	18.2823	13.7986	1.32494	9.29436	6.1097	1.52125	Mus musculus
AA_0173	11	17.4975	14.3372	1.22042	8.28464	4.9334	1.6793	Mus musculus
AA_0173	12	20.9689	13.4608	1.55777	9.0287	5.06714	1.78181	Mus musculus
AA_0173	13	16.0905	11.9965	1.34126	7.6495	4.93347	1.55053	Mus musculus
AA_0173	14	18.283	13.2389	1.38101	8.09797	6.06828	1.33447	Mus musculus
AA_0173	15	16.3702	12.6464	1.29445	6.30474	4.5809	1.37631	Mus musculus
AA_0173	16	18.1861	15.1641	1.19928	8.28257	6.01608	1.37674	Mus musculus
AA_0173	17	18.5017	14.3812	1.28652	8.8081	5.92954	1.48546	Mus musculus
AA_0173	18	18.9569	14.8166	1.27943	8.4396	5.13144	1.64468	Mus musculus
AA_0173	19	18.5704	12.2029	1.5218	6.70226	5.54714	1.20824	Mus musculus
AA_0173	20	16.778	14.2836	1.17464	9.54208	7.73476	1.23366	Mus musculus
AA_0173	21	20.5534	13.7903	1.49042	8.55241	5.87613	1.45545	Mus musculus
AA_0173	22	16.3424	14.9766	1.0912	8.38563	5.4693	1.53322	Mus musculus
AA_0173	23	17.0635	12.3302	1.38388	8.01284	3.65984	2.1894	Mus musculus
AA_0173	24	15.7986	13.1442	1.20194	8.09797	4.62474	1.75101	Mus musculus
AA_0173	25	18.7589	12.9966	1.44337	8.29034	5.89541	1.40624	Mus musculus
AA_0173	26	18.659	13.9467	1.33787	7.89525	5.67956	1.39012	Mus musculus
AA_0173	27	17.9523	13.4981	1.32999	8.25339	5.19194	1.58965	Mus musculus
AA_0173	28	17.1637	14.1835	1.21012	8.05111	6.70226	1.20125	Mus musculus
AA_0173	29	20.0513	14.484	1.38437	9.82484	4.60047	2.13562	Mus musculus
AA_0173	30	19.8871	15.013	1.32466	10.6141	6.9901	1.51845	Mus musculus
AA_0173	31	20.3337	13.6203	1.4929	8.38193	6.04642	1.38626	Mus musculus
AA_0173	32	20.6554	15.0593	1.3716	8.32287	4.80028	1.73383	Mus musculus
AA_0173	33	16.4739	12.7497	1.2921	7.38272	6.17744	1.19511	Mus musculus
AA_0173	34	20.6245	13.2379	1.55798	6.90248	5.40202	1.27776	Mus musculus
