## Supplementary data S6 for "Detection and quantification of house mouse *Eimeria* at the species level – challenges and solutions for the assessment of Coccidia in wildlife"

### Sheet: Table_S3
Mouse_ID	CE_Mouse_Ct	CE_Eimeria_Ct	CE_Δct	CE_Status	IL_Mouse_Ct	IL_Eimeria_Ct	IL_Δct	IL_Status	ΔΔCt	Tissue_preference	Eimeria_ID
AA_0047	20.66	29.96	9.3	Negative	22.35	28.99	6.64	Negative	2.66	Negative	Negative
AA_0048	21.73	31.3	9.57	Negative	21.61	31.86	10.25	Negative	-0.68	Negative	Negative
AA_0049	20.66	31.12	10.46	Negative	21.24	31.81	10.57	Negative	-0.11	Negative	Negative
AA_0050	21.38	31.6	10.22	Negative	21.41	32.45	11.04	Negative	-0.82	Negative	Negative
AA_0051	22.17	31.78	9.61	Negative	21.57	31.13	9.56	Negative	0.05	Negative	Negative
AA_0052	21.33	31.52	10.19	Negative	21.61	31.56	9.95	Negative	0.24	Negative	Negative
AA_0053	21.76	22.03	0.27	Positive	22.42	31.16	8.74	Negative	-8.47	Cecum	Positive
AA_0054	20.81	27.94	7.13	Negative	23.94	25.5	1.56	Positive	5.57	Ileum	Positive
AA_0055	21.72	30.74	9.02	Negative	22.93	31.53	8.6	Negative	0.42	Negative	Negative
AA_0056	21.05	30.3	9.25	Negative	23.94	32.02	8.08	Negative	1.17	Negative	Negative
AA_0057	21.49	30.75	9.26	Negative	21.31	30.34	9.03	Negative	0.23	Negative	Negative
AA_0058	21.63	30.53	8.9	Negative	23.59	32.41	8.82	Negative	0.08	Negative	Negative
AA_0059	21.11	31.12	10.01	Negative	23.1	31.99	8.89	Negative	1.12	Negative	Negative
AA_0060	21.55	30.11	8.56	Negative	21.91	31.25	9.34	Negative	-0.78	Negative	Negative
AA_0061	21.7	30.59	8.89	Negative	22.1	31.7	9.6	Negative	-0.71	Negative	Negative
AA_0062	21.69	29.7	8.01	Negative	22.43	30.79	8.36	Negative	-0.35	Negative	Negative
AA_0063	21.29	29.26	7.97	Negative	22.35	31.15	8.8	Negative	-0.83	Negative	Negative
AA_0064	22.54	23.41	0.87	Positive	19.61	30.72	11.11	Negative	-10.24	Cecum	Positive
AA_0065	21.63	23.85	2.22	Positive	21.71	30.73	9.02	Negative	-6.8	Cecum	Positive
AA_0066	22.05	23.62	1.57	Positive	NA	32.35	32.35	Negative	-30.78	Cecum	Positive
AA_0067	21.18	24.77	3.59	Positive	21.62	30.14	8.52	Negative	-4.93	Cecum	Positive
AA_0068	23.79	24.94	1.15	Positive	26.48	30.64	4.16	Positive	-3.01	Both	Positive
AA_0069	20.76	24.6	3.84	Positive	14.02	31.69	17.67	Negative	-13.83	Cecum	Positive
AA_0070	19.84	23.78	3.94	Positive	21.31	24.88	3.57	Positive	0.37	Both	Positive
AA_0071	21.16	28.86	7.7	Negative	21.88	30.62	8.74	Negative	-1.04	Negative	Negative
AA_0072	21.94	29.27	7.33	Negative	22.15	30.31	8.16	Negative	-0.83	Negative	Negative
AA_0073	21.75	28.91	7.16	Negative	21.8	30.83	9.03	Negative	-1.87	Negative	Negative
AA_0074	21.35	31.98	10.63	Negative	21.22	32.2	10.98	Negative	-0.35	Negative	Negative
AA_0075	22.2	32.34	10.14	Negative	21.7	32.6	10.9	Negative	-0.76	Negative	Negative
AA_0076	21.09	28.69	7.6	Negative	20.71	31.99	11.28	Negative	-3.68	Negative	Negative
AA_0077	20.91	30.7	9.79	Negative	21.18	32.93	11.75	Negative	-1.96	Negative	Negative
AA_0078	21.56	32.2	10.64	Negative	21.41	32.73	11.32	Negative	-0.68	Negative	Negative
AA_0079	22.23	19.33	-2.9	Positive	21.46	32.52	11.06	Negative	-13.96	Cecum	Positive
AA_0080	23.66	23.24	-0.42	Positive	23.94	19.19	-4.75	Positive	4.33	Both	Positive
AA_0081	21.55	28.37	6.82	Negative	21.13	31.83	10.7	Negative	-3.88	Negative	Negative
AA_0082	22.31	22.66	0.35	Positive	22.05	32.64	10.59	Negative	-10.24	Cecum	Positive
AA_0083	21.47	29.73	8.26	Negative	21.05	31.95	10.9	Negative	-2.64	Negative	Negative
AA_0084	21.57	31.31	9.74	Negative	21.42	32.7	11.28	Negative	-1.54	Negative	Negative
AA_0085	21.55	31.26	9.71	Negative	21.04	32.04	11	Negative	-1.29	Negative	Negative
AA_0086	22	31.77	9.77	Negative	21.23	32.66	11.43	Negative	-1.66	Negative	Negative
AA_0087	21.18	31.8	10.62	Negative	21.25	31.98	10.73	Negative	-0.11	Negative	Negative
AA_0088	21.31	23.64	2.33	Positive	25.31	30.73	5.42	Positive	-3.09	Both	Positive
AA_0089	21.41	31.78	10.37	Negative	21.86	33.06	11.2	Negative	-0.83	Negative	Negative
AA_0090	21.66	31.19	9.53	Negative	20.98	32.16	11.18	Negative	-1.65	Negative	Negative
AA_0091	22.06	31.92	9.86	Negative	21.49	31.48	9.99	Negative	-0.13	Negative	Negative
AA_0092	21.53	30.43	8.9	Negative	21.83	32.63	10.8	Negative	-1.9	Negative	Negative
AA_0093	21.43	30.91	9.48	Negative	21.07	31.4	10.33	Negative	-0.85	Negative	Negative
AA_0094	21.98	21.04	-0.94	Positive	21.05	31.57	10.52	Negative	-11.46	Cecum	Positive
AA_0095	21.48	27.31	5.83	Positive	21.3	31.93	10.63	Negative	-4.8	Negative	Negative
AA_0096	21.43	31.14	9.71	Negative	21.67	32.91	11.24	Negative	-1.53	Negative	Negative
AA_0097	21.89	31.79	9.9	Negative	21.59	32.55	10.96	Negative	-1.06	Negative	Negative
AA_0098	23.98	34.41	10.43	Negative	22.25	33.29	11.04	Negative	-0.61	Negative	Negative
AA_0099	21.56	31.45	9.89	Negative	21.24	31.52	10.28	Negative	-0.39	Negative	Negative
AA_0100	22.35	20.39	-1.96	Positive	NA	25.02	25.02	Negative	-26.98	Cecum	Positive
AA_0101	21.61	31.15	9.54	Negative	21.12	31.96	10.84	Negative	-1.3	Negative	Negative
AA_0102	22.09	32.37	10.28	Negative	21.56	32.35	10.79	Negative	-0.51	Negative	Negative
AA_0103	22.07	31.97	9.9	Negative	21.49	32.74	11.25	Negative	-1.35	Negative	Negative
AA_0104	21.28	31.87	10.59	Negative	21.57	32.6	11.03	Negative	-0.44	Negative	Negative
AA_0105	21.75	31.45	9.7	Negative	21.21	30.33	9.12	Negative	0.58	Negative	Negative
AA_0106	22.25	30.71	8.46	Negative	22.46	31.09	8.63	Negative	-0.17	Negative	Negative
AA_0107	21.57	30.5	8.93	Negative	21.21	31.04	9.83	Negative	-0.9	Negative	Negative
AA_0108	21.61	30.44	8.83	Negative	21.33	31.09	9.76	Negative	-0.93	Negative	Negative
AA_0109	21.8	29.88	8.08	Negative	21.06	30.67	9.61	Negative	-1.53	Negative	Negative
AA_0110	21.43	30.06	8.63	Negative	21.16	31.41	10.25	Negative	-1.62	Negative	Negative
AA_0111	22.93	23.62	0.69	Positive	22.05	20.12	-1.93	Positive	2.62	Both	Positive
AA_0112	21.72	21.8	0.08	Positive	22.06	27.99	5.93	Positive	-5.85	Both	Positive
AA_0113	21.93	23.38	1.45	Positive	22.02	30.73	8.71	Negative	-7.26	Cecum	Positive
AA_0114	22.67	28.06	5.39	Positive	21.36	29.97	8.61	Negative	-3.22	Negative	Negative
AA_0115	22.26	30.29	8.03	Negative	22.04	30.55	8.51	Negative	-0.48	Negative	Negative
AA_0116	21.8	31.17	9.37	Negative			NA	NA	9.37	Negative	Negative
AA_0117	21.69	30.42	8.73	Negative	21.28	30.04	8.76	Negative	-0.03	Negative	Negative
AA_0118	21.3	30.47	9.17	Negative	21.25	31	9.75	Negative	-0.58	Negative	Negative
AA_0119	22.1	30.69	8.59	Negative	21.83	26.85	5.02	Positive	3.57	Negative	Negative
AA_0120	22.31	25.08	2.77	Positive	21.83	30.71	8.88	Negative	-6.11	Cecum	Positive
AA_0121	21.75	24.87	3.12	Positive	21.4	31.04	9.64	Negative	-6.52	Cecum	Positive
AA_0122	21.4	30.64	9.24	Negative	21.65	31.54	9.89	Negative	-0.65	Negative	Negative
AA_0123	21.47	30.16	8.69	Negative	21.1	30.61	9.51	Negative	-0.82	Negative	Negative
AA_0124	21.43	30.64	9.21	Negative	21.07	30.79	9.72	Negative	-0.51	Negative	Negative
AA_0125	21.81	29.7	7.89	Negative	21.58	31.38	9.8	Negative	-1.91	Negative	Negative
AA_0126	21.21	30.64	9.43	Negative	21.26	31.14	9.88	Negative	-0.45	Negative	Negative
AA_0127	20.87	29.9	9.03	Negative	21.83	30.73	8.9	Negative	0.13	Negative	Negative
AA_0128	21.3	30.51	9.21	Negative	22.32	31.1	8.78	Negative	0.43	Negative	Negative
AA_0129	20.92	30.45	9.53	Negative	21.87	30.75	8.88	Negative	0.65	Negative	Negative
AA_0130	21.55	30.1	8.55	Negative	21.6	31	9.4	Negative	-0.85	Negative	Negative
AA_0131	21.18	30.36	9.18	Negative	21.39	30.6	9.21	Negative	-0.03	Negative	Negative
AA_0132	21.75	30.72	8.97	Negative	21.94	30.71	8.77	Negative	0.2	Negative	Negative
AA_0133	21.47	30.77	9.3	Negative	21.69	30.73	9.04	Negative	0.26	Negative	Negative
AA_0134	20.79	29.93	9.14	Negative	21.83	30.88	9.05	Negative	0.09	Negative	Negative
AA_0135	21.64	30.48	8.84	Negative	21.89	30.49	8.6	Negative	0.24	Negative	Negative
AA_0136	21.65	30.34	8.69	Negative	22.48	30.99	8.51	Negative	0.18	Negative	Negative
AA_0137	21.76	30.35	8.59	Negative	21.53	30.7	9.17	Negative	-0.58	Negative	Negative
AA_0138	22.99	31.2	8.21	Negative	21.6	30.75	9.15	Negative	-0.94	Negative	Negative
AA_0139	21.43	23.33	1.9	Positive	21.16	18.56	-2.6	Positive	4.5	Both	Positive
AA_0140	25.79	21.4	-4.39	Positive	23.22	25.81	2.59	Positive	-6.98	Both	Positive
AA_0141	21.56	30.27	8.71	Negative	21.95	31.2	9.25	Negative	-0.54	Negative	Negative
AA_0142	21.32	29.87	8.55	Negative	21.58	30.89	9.31	Negative	-0.76	Negative	Negative
AA_0143	20.36	26.89	6.53	Negative	21.54	30.95	9.41	Negative	-2.88	Negative	Negative
AA_0144	21.21	30.46	9.25	Negative	20.98	29.46	8.48	Negative	0.77	Negative	Negative
AA_0145	21.58	29.95	8.37	Negative	21.1	29.71	8.61	Negative	-0.24	Negative	Negative
AA_0146	21.03	30.03	9	Negative	21.11	30.12	9.01	Negative	-0.01	Negative	Negative
AA_0147	21.94	30.72	8.78	Negative	22.91	30.89	7.98	Negative	0.8	Negative	Negative
AA_0148	22.01	30.39	8.38	Negative	21.26	30.38	9.12	Negative	-0.74	Negative	Negative
AA_0149	21.34	30.52	9.18	Negative	22.2	30.72	8.52	Negative	0.66	Negative	Negative
AA_0150	21.66	30.19	8.53	Negative	21.15	30.75	9.6	Negative	-1.07	Negative	Negative
AA_0151	21.78	30.4	8.62	Negative	21.67	30.27	8.6	Negative	0.02	Negative	Negative
AA_0152	21.33	30.22	8.89	Negative	21.74	30.72	8.98	Negative	-0.09	Negative	Negative
AA_0153	21.47	30.39	8.92	Negative	21.4	30.84	9.44	Negative	-0.52	Negative	Negative
AA_0154	22.84	30.86	8.02	Negative	22.93	31.31	8.38	Negative	-0.36	Negative	Negative
AA_0155	21.71	29.9	8.19	Negative	21.77	31.28	9.51	Negative	-1.32	Negative	Negative
AA_0156	21	30.76	9.76	Negative	20.89	30.88	9.99	Negative	-0.23	Negative	Negative
AA_0157	21.96	30.54	8.58	Negative	22.88	31.02	8.14	Negative	0.44	Negative	Negative
AA_0158	21.91	30.33	8.42	Negative	21.48	30.51	9.03	Negative	-0.61	Negative	Negative
AA_0159	21.42	30.28	8.86	Negative	21.17	30.43	9.26	Negative	-0.4	Negative	Negative
AA_0160	21.1	29.69	8.59	Negative	21.47	30.55	9.08	Negative	-0.49	Negative	Negative
AA_0161	21.23	30.05	8.82	Negative	22.21	30.49	8.28	Negative	0.54	Negative	Negative
AA_0162	21.35	30.02	8.67	Negative	21.34	30.52	9.18	Negative	-0.51	Negative	Negative
AA_0163	21.76	30.78	9.02	Negative	21.89	30.51	8.62	Negative	0.4	Negative	Negative
AA_0164	20.89	28.73	7.84	Negative	21.97	30.78	8.81	Negative	-0.97	Negative	Negative
AA_0165	22.13	24.38	2.25	Positive	21.37	30.34	8.97	Negative	-6.72	Cecum	Positive
AA_0166	21.23	29.44	8.21	Negative	21.33	31.17	9.84	Negative	-1.63	Negative	Negative
AA_0167	21.98	26.67	4.69	Positive	22.08	30.8	8.72	Negative	-4.03	Cecum	Positive
AA_0168	21.54	24.89	3.35	Positive	21.6	30.16	8.56	Negative	-5.21	Cecum	Positive
AA_0169	21.61	26.44	4.83	Positive	22.11	30.35	8.24	Negative	-3.41	Cecum	Positive
AA_0170	21.58	30.48	8.9	Negative	22.24	30.93	8.69	Negative	0.21	Negative	Negative
AA_0171	21.25	30.35	9.1	Negative	21.95	30.69	8.74	Negative	0.36	Negative	Negative
AA_0172	22.42	30.56	8.14	Negative	21.42	30.69	9.27	Negative	-1.13	Negative	Negative
AA_0173	21.71	20.58	-1.13	Positive	22.83	31.09	8.26	Negative	-9.39	Cecum	Positive
AA_0174	21.73	29.24	7.51	Negative	23.5	30.94	7.44	Negative	0.07	Negative	Negative
AA_0175	22.22	25.11	2.89	Positive	22.42	30.98	8.56	Negative	-5.67	Cecum	Positive
AA_0176	22.13	26.9	4.77	Positive	21.74	30.62	8.88	Negative	-4.11	Cecum	Negative
AA_0177	22.1	30.39	8.29	Negative	21.19	30.4	9.21	Negative	-0.92	Negative	Negative
AA_0178	22.16	30.79	8.63	Negative	22.64	30.73	8.09	Negative	0.54	Negative	Negative
AA_0179	22.64	28.83	6.19	Negative	21.92	31.09	9.17	Negative	-2.98	Negative	Negative
AA_0180	20.98	30.41	9.43	Negative	23.36	31.18	7.82	Negative	1.61	Negative	Negative
AA_0181	21.81	30.66	8.85	Negative	21.46	30.64	9.18	Negative	-0.33	Negative	Negative
AA_0182	21.89	30.92	9.03	Negative	21.51	30.77	9.26	Negative	-0.23	Negative	Negative
AA_0183	21.64	30.6	8.96	Negative	20.89	31.02	10.13	Negative	-1.17	Negative	Negative
AA_0184	25.2	31.27	6.07	Negative	21.81	31.26	9.45	Negative	-3.38	Negative	Negative
AA_0185	21.47	30.44	8.97	Negative	21.61	30.36	8.75	Negative	0.22	Negative	Negative
AA_0186	23.22	31.04	7.82	Negative	22.74	31.14	8.4	Negative	-0.58	Negative	Negative
AA_0187	22.3	31.05	8.75	Negative	21.79	30.93	9.14	Negative	-0.39	Negative	Negative
AA_0188	22	30.01	8.01	Negative	21.84	30.65	8.81	Negative	-0.8	Negative	Negative
AA_0189	23.53	31.06	7.53	Negative	21.64	31.03	9.39	Negative	-1.86	Negative	Negative
AA_0190	21.12	24.2	3.08	Positive	23.22	31.69	8.47	Negative	-5.39	Cecum	Positive
AA_0191	23.19	31.54	8.35	Negative	22.24	31.08	8.84	Negative	-0.49	Negative	Negative
AA_0192	23.25	30.67	7.42	Negative	21.46	29.67	8.21	Negative	-0.79	Negative	Negative
AA_0193	21.14	29.59	8.45	Negative	21.56	30.87	9.31	Negative	-0.86	Negative	Negative
AA_0194	22.81	30.6	7.79	Negative	22.72	30.81	8.09	Negative	-0.3	Negative	Negative
AA_0195	23.67	30.28	6.61	Negative	21.65	30.63	8.98	Negative	-2.37	Negative	Negative
AA_0196	24.86	31.03	6.17	Negative	21.63	30.42	8.79	Negative	-2.62	Negative	Negative
AA_0197	22.1	30.81	8.71	Negative	22.15	30.65	8.5	Negative	0.21	Negative	Negative
AA_0198	22.44	30.56	8.12	Negative	21.55	30.66	9.11	Negative	-0.99	Negative	Negative
AA_0199	21.14	29.57	8.43	Negative	21.66	30.75	9.09	Negative	-0.66	Negative	Negative
AA_0200	23.44	30.52	7.08	Negative	22.97	31.03	8.06	Negative	-0.98	Negative	Negative
AA_0201	21.6	30.22	8.62	Negative	22.25	30.78	8.53	Negative	0.09	Negative	Negative
AA_0202	21.86	30.35	8.49	Negative	22.36	30.39	8.03	Negative	0.46	Negative	Negative
AA_0203	21.3	30.04	8.74	Negative	21.57	30.4	8.83	Negative	-0.09	Negative	Negative
AA_0204	21.55	29.86	8.31	Negative	21.43	18.12	-3.31	Positive	11.62	Ileum	Positive
AA_0205	21.35	30.33	8.98	Negative	21.86	30.78	8.92	Negative	0.06	Negative	Negative
AA_0206	22.45	30.14	7.69	Negative	21.85	30.61	8.76	Negative	-1.07	Negative	Negative
AA_0207	21.59	30.28	8.69	Negative	21.41	30.65	9.24	Negative	-0.55	Negative	Negative
AA_0208	21.81	30.21	8.4	Negative	21.29	30.55	9.26	Negative	-0.86	Negative	Negative
AA_0209	22.64	30.11	7.47	Negative	22.55	30.52	7.97	Negative	-0.5	Negative	Negative
AA_0210	21.9	30.25	8.35	Negative	21.55	30.43	8.88	Negative	-0.53	Negative	Negative
AA_0211	21.72	30.48	8.76	Negative	21.96	30.56	8.6	Negative	0.16	Negative	Negative
